# Comparing newly developed SNP barcode panels with microsatellites to explore population genetics of malaria parasites in the Peruvian Amazon

**DOI:** 10.1101/2024.09.09.611954

**Authors:** Luis Cabrera-Sosa, Mahdi Safarpour, Johanna H. Kattenberg, Roberson Ramirez, Joseph Vinetz, Anna Rosanas-Urgell, Dionicia Gamboa, Christopher Delgado-Ratto

## Abstract

Malaria molecular surveillance (MMS) can provide insights into transmission dynamics, guiding national control/elimination programs. Considering the genetic differences among parasites from different areas in the Peruvian Amazon, we previously designed SNP barcode panels for *Plasmodium vivax* (Pv) and *P. falciparum* (Pf), integrated into AmpliSeq assays, to provide population genetics estimates of malaria parasites. These AmpliSeq assays are ideal for MMS: multiplexing different traits of interest, applicable to many use cases, and high throughput for large numbers of samples. The present study compares the genetic resolution of the SNP barcode panels in the AmpliSeq assays with widely used microsatellite (MS) panels to investigate Amazonian malaria parasites.

Malaria samples collected in remote areas of the Peruvian Amazon (51 Pv & 80 Pf samples) were characterized using the Ampliseq assays and MS. Population genetics estimates (complexity of infection, genetic diversity and differentiation, and population structure) were compared using the SNP barcodes (Pv: 40 SNPs & Pf: 28 SNPs) and MS panels (Pv: 16 MS & Pf: 7 MS).

The genetic diversity of Pv (expected heterozygosity, *He*) was similar across the subpopulations for both makers: *He*_MS_ = 0.68 - 0.78 (p = 0.23) and *He*_SNP_ = 0.36 - 0.38 (p = 0.80). Pairwise genetic differentiation (fixation index, F_ST_) was also comparable: F_ST-MS_ = 0.04 - 0.14 and F_ST-SNP_ = 0.03 - 0.12 (p = 0.34 – 0.85). No geographic clustering was observed with any panel. In addition, Pf genetic diversity trends (*He*_MS_ = 0 – 0.48 p = 0.03 – 1; *He*_SNP_ = 0 - 0.09, p = 0.03 – 1) and pairwise F_ST_ comparisons (F_ST-MS_= 0.14 – 0.65, F_ST-SNP_ = 0.19 – 0.61, p = 0.24 – 0.83) were concordant between the panels. Similar population structure clustering was observed with both SNP and MS, highlighting one Pf subpopulation in an indigenous community.

The SNP barcodes in the Pv AmpliSeq v2 Peru and Pf AmpliSeq v1 Peru assays offer comparable results to MS panels when investigating population genetics in Pv and Pv populations. Therefore, the AmpliSeq assays can efficiently characterize malaria transmission dynamics and population structure and support malaria elimination efforts in Peru.
