## Supplementary File 1 for "Comparing newly developed SNP barcode panels with microsatellites to explore population genetics of malaria parasites in the Peruvian Amazon"

### Sheet: Pv SNP
40	68	3	35	25	8
			NJ_2019	NJ_2020	Mazan_2018
id_amp	pop	PvP01_01_v1_491892	PvP01_01_v1_642154	PvP01_01_v1_856459	PvP01_02_v1_446232	PvP01_02_v1_560561	PvP01_03_v1_556656	PvP01_04_v1_268128	PvP01_04_v1_310483	PvP01_04_v1_760567	PvP01_05_v1_348599	PvP01_05_v1_526292	PvP01_05_v1_1389200	PvP01_06_v1_448117	PvP01_06_v1_590839	PvP01_06_v1_828443	PvP01_07_v1_96155	PvP01_07_v1_273907	PvP01_07_v1_1420306	PvP01_08_v1_203155	PvP01_08_v1_1062973	PvP01_08_v1_1584557	PvP01_09_v1_295024	PvP01_09_v1_776023	PvP01_09_v1_811181	PvP01_10_v1_183419	PvP01_10_v1_569233	PvP01_10_v1_1409490	PvP01_11_v1_251753	PvP01_11_v1_326984	PvP01_11_v1_1898201	PvP01_12_v1_381435	PvP01_12_v1_976909	PvP01_12_v1_1431548	PvP01_13_v1_1351644	PvP01_13_v1_1736418	PvP01_14_v1_816546	PvP01_14_v1_1385718	PvP01_14_v1_2841138	PvP01_03_v1_114702	PvP01_07_v1_959564
1_S1	NJ_2019	4	3	4	4	2	4	3	4	4	2	2	2	2	3	4	1	2	4	4	1	3	4	3	2	2	4	4	2	1	2	3	3	1	3	2	3	4	2	1	1
1_S1_1	NJ_2019	4	3	4	4	2	4	2	4	4	2	2	2	2	3	4	1	2	4	4	1	3	4	3	2	2	4	4	2	1	2	3	3	1	3	2	3	4	2	1	1
2_S13	NJ_2019	4	3	4	3	2	4	3	4	4	2	2	2	2	3	4	1	2	4	4	1	3	4	3	2	3	4	4	2	1	2	3	3	1	3	2	3	4	2	1	1
2_S13_1	NJ_2019	3	2	1	4	3	4	3	2	4	2	2	2	2	3	2	1	2	4	4	1	3	4	3	2	3	4	4	2	3	2	3	3	1	3	2	3	4	2	1	1
6_S61	NJ_2019	4	3	1	3	2	4	3	4	2	2	2	2	2	3	2	1	2	4	3	3	3	4	3	2	2	4	4	2	3	2	3	3	1	2	2	2	4	2	1	1
7_S73	NJ_2019	3	2	1	3	3	4	3	2	4	2	3	2	2	3	4	1	2	4	4	1	3	4	3	2	3	4	4	2	1	2	3	3	1	3	2	3	4	2	1	1
7_S73_1	NJ_2019	3	2	1	3	3	4	3	2	4	2	2	2	2	3	4	1	2	4	4	1	3	4	3	2	3	4	4	2	1	2	3	3	1	3	2	3	4	2	1	1
9_S2	NJ_2019	3	2	1	3	3	4	3	2	0	2	2	2	2	3	4	1	2	4	4	1	3	4	3	2	3	4	4	2	1	2	3	3	1	3	2	3	4	2	1	1
10_S14	NJ_2019	4	3	4	4	2	4	3	4	4	2	3	2	2	2	4	1	2	4	3	3	3	4	3	1	2	4	4	2	1	2	3	3	1	2	2	3	4	2	1	1
12_S38	NJ_2019	4	3	1	4	2	4	0	4	4	2	3	2	2	3	2	1	2	4	4	3	3	4	3	1	2	4	4	2	1	1	3	3	1	2	2	3	4	4	1	1
17_S15	NJ_2019	4	3	1	3	3	4	3	2	2	2	3	2	2	3	2	1	2	4	4	3	4	4	2	1	2	4	4	2	3	2	3	3	1	2	2	3	4	2	1	1
19_S39	NJ_2019	4	3	4	3	3	4	2	2	0	2	3	2	2	3	4	1	2	4	4	3	4	4	3	1	2	4	4	3	1	2	2	1	1	2	4	2	4	2	1	1
20_S51	NJ_2019	4	3	4	4	2	4	3	4	0	2	3	2	2	2	4	1	2	4	3	3	3	4	3	1	2	4	4	2	1	2	3	3	1	2	2	3	4	2	1	1
26_S28	NJ_2019	3	3	1	4	3	1	3	2	2	2	3	2	4	2	2	1	2	4	4	3	3	4	3	2	3	4	4	0	1	2	3	3	1	3	2	3	1	2	1	1
27_S40	NJ_2019	3	2	4	3	3	4	3	2	0	2	3	2	2	3	2	1	2	1	3	1	3	4	3	2	3	4	4	2	1	1	3	1	4	3	4	3	4	2	1	1
27_S40_1	NJ_2019	3	2	4	4	3	4	3	2	0	2	3	2	2	3	2	1	2	1	3	1	3	4	3	2	3	4	4	2	1	1	3	1	4	3	4	3	4	2	1	1
28_S52	NJ_2019	4	3	1	3	2	4	2	4	2	2	3	2	2	3	4	1	2	4	4	1	3	4	3	2	2	4	4	2	3	2	3	3	1	2	2	2	4	4	1	1
29_S64	NJ_2019	4	3	1	3	3	4	3	2	2	2	3	2	2	3	2	1	2	4	4	3	4	4	2	1	2	4	4	3	3	2	3	3	1	2	2	3	1	2	1	1
35_S53	NJ_2019	4	3	4	4	2	4	3	4	2	2	3	2	2	3	2	1	2	4	3	3	3	4	3	1	2	4	4	2	1	2	3	3	4	3	2	3	4	2	1	1
35_S53_1	NJ_2019	4	3	1	4	2	4	3	2	4	2	2	2	2	2	2	1	2	4	4	3	3	4	3	2	2	4	4	2	3	2	3	3	4	2	2	2	4	2	1	1
36_S65	NJ_2019	4	3	4	4	2	4	3	4	4	2	3	2	2	3	2	1	2	4	4	3	3	4	3	1	2	4	4	2	1	1	3	3	1	2	2	3	4	4	1	1
36_S65_1	NJ_2019	4	3	1	4	2	4	2	2	4	2	3	2	2	3	2	1	2	4	4	3	3	4	3	1	2	4	4	2	1	1	3	3	4	2	2	3	4	4	1	1
37_S77	NJ_2019	4	3	4	3	3	4	2	2	4	2	3	2	2	3	4	1	2	4	4	3	4	4	3	1	2	4	4	3	1	2	2	1	1	2	4	2	4	2	1	1
38_S89	NJ_2019	3	2	4	3	2	4	3	2	2	2	3	2	2	3	2	1	2	4	3	1	3	4	3	2	3	4	4	2	1	1	3	3	4	3	4	3	4	2	1	1
38_S89_1	NJ_2019	3	2	4	3	2	4	3	2	4	2	3	2	2	3	2	1	2	1	3	3	3	4	2	2	3	4	4	2	3	1	3	1	4	2	4	3	4	2	1	1
39_S6	NJ_2019	4	3	1	4	2	4	0	4	4	2	3	2	2	3	2	1	2	4	4	3	3	4	3	1	2	4	4	2	1	1	3	3	1	2	2	3	4	4	1	1
40_S18	NJ_2019	4	3	4	3	3	4	2	2	0	2	3	2	2	3	4	1	2	4	4	3	4	4	3	1	2	4	4	3	1	2	2	1	1	2	4	2	4	2	1	1
41_S30	NJ_2019	4	2	1	4	2	4	3	2	4	4	3	2	2	3	2	1	2	1	4	3	3	4	3	2	2	4	4	2	1	2	3	3	4	2	4	3	4	2	1	1
43_S54	NJ_2019	4	2	1	4	2	4	3	2	4	4	3	2	2	3	2	1	2	1	4	3	3	4	3	2	2	4	4	2	1	2	3	3	4	2	4	3	4	2	1	1
45_S78	NJ_2019	3	2	4	3	3	4	3	2	4	2	3	2	2	3	2	1	2	1	3	1	3	4	3	2	3	4	4	2	1	1	3	1	4	3	4	3	4	2	1	1
46_S90	NJ_2019	4	2	4	4	2	4	2	4	0	2	3	2	2	3	2	1	2	1	4	1	3	4	2	1	2	4	4	0	3	1	3	1	1	2	4	3	1	2	1	1
47_S7	NJ_2019	4	2	4	4	2	4	2	4	4	2	3	2	2	3	2	1	2	1	4	1	3	4	2	1	2	4	4	3	3	1	3	1	1	2	4	3	1	2	1	1
48_S19	NJ_2019	4	3	4	3	3	4	2	2	0	2	3	2	2	3	4	1	2	4	4	3	4	4	3	1	2	4	4	3	1	2	2	1	1	2	4	2	4	0	1	1
50_S43	NJ_2019	4	3	4	4	2	4	3	4	2	2	3	2	2	3	4	1	2	4	3	1	3	4	3	1	2	4	4	2	1	2	3	3	4	3	2	3	4	2	1	1
50_S43_1	NJ_2019	4	3	1	4	2	4	3	2	4	2	2	2	2	2	2	1	2	4	4	3	3	4	3	2	2	4	4	2	3	2	3	3	4	2	2	2	4	2	1	1
51_S67	NJ_2020	3	2	4	4	2	4	3	2	0	2	3	2	2	3	2	1	2	1	3	1	3	4	3	2	3	4	4	2	1	1	3	1	4	3	4	3	4	0	1	1
53_S91	NJ_2020	4	3	4	3	2	4	3	2	2	2	3	2	2	3	2	1	2	4	3	1	3	4	3	1	2	4	4	3	1	1	3	3	1	2	2	3	4	2	1	1
53_S91_1	NJ_2020	4	3	1	4	3	4	3	2	4	2	3	2	2	3	2	1	3	4	4	3	3	4	2	1	3	1	4	3	1	1	3	3	4	2	2	3	4	2	1	1
54_S8	NJ_2020	4	2	4	3	3	4	2	2	2	2	3	1	2	3	2	1	2	4	4	1	3	4	3	2	2	4	4	2	3	1	3	3	1	3	4	2	1	2	1	1
55_S20	NJ_2020	3	2	4	4	2	4	2	2	4	4	3	2	2	3	2	1	3	4	3	1	4	4	3	1	2	4	4	3	1	2	3	3	4	2	2	2	4	4	1	1
56_S32	NJ_2020	4	2	4	3	2	4	2	2	4	2	3	2	2	3	2	1	2	4	3	1	4	4	3	1	2	4	4	2	1	2	3	3	4	2	2	2	4	4	1	1
56_S32_1	NJ_2020	3	2	4	4	2	4	2	2	4	4	3	2	2	3	2	1	3	4	3	1	4	4	3	1	2	4	4	3	3	2	3	3	4	2	2	2	4	4	1	1
57_S44	NJ_2020	4	3	4	3	2	4	3	4	2	2	3	2	2	3	2	1	2	4	3	1	3	4	3	1	2	4	4	2	1	1	3	3	1	2	2	3	4	2	1	1
57_S44_1	NJ_2020	4	3	1	4	3	4	2	4	4	2	2	2	2	3	2	1	2	4	4	3	3	4	3	2	3	4	4	3	3	2	3	3	1	2	2	2	1	2	1	1
58_S56	NJ_2020	3	3	1	4	2	4	3	4	4	2	3	2	4	3	4	1	2	4	3	1	3	4	3	1	2	4	4	2	1	1	3	1	1	3	2	2	4	2	1	1
59_S68	NJ_2020	4	3	1	4	2	4	2	2	4	2	2	2	2	3	2	1	2	4	4	1	3	4	3	2	3	4	1	2	1	2	3	3	4	2	2	3	4	2	1	1
60_S92	NJ_2020	4	3	4	4	2	4	2	2	2	2	3	2	2	2	4	1	2	4	3	3	3	4	3	2	2	4	4	3	1	2	3	3	1	2	4	3	4	2	1	1
61_S9	NJ_2020	4	2	1	4	2	4	2	2	2	2	3	2	2	3	2	1	2	1	4	3	3	4	3	2	2	1	4	3	1	2	3	3	4	2	4	3	4	2	1	1
62_S33	NJ_2020	3	2	4	4	2	4	3	2	2	2	3	2	2	3	2	1	2	4	4	1	3	4	3	1	2	4	4	2	1	1	3	3	4	3	4	3	4	2	1	1
62_S33_1	NJ_2020	3	2	1	4	2	4	2	2	4	2	3	2	2	2	2	1	2	1	4	3	4	4	2	2	3	4	1	2	3	2	3	1	4	2	4	2	1	2	1	1
63_S45	NJ_2020	4	2	1	4	2	4	2	2	2	2	3	2	2	3	2	1	2	1	4	3	3	4	3	2	2	1	4	2	1	2	3	3	4	2	4	3	4	2	1	1
63_S45_1	NJ_2020	4	2	1	4	2	4	2	2	2	2	3	2	2	3	2	1	2	1	4	3	3	4	3	2	2	1	4	3	1	2	3	3	4	2	4	3	4	2	1	1
64_S57	NJ_2020	4	3	1	4	2	4	2	4	4	2	2	2	2	3	2	1	2	4	4	3	4	4	3	1	2	4	4	2	1	2	3	3	4	2	2	3	4	2	1	1
65_S69	NJ_2020	4	3	4	3	3	4	3	2	2	2	3	2	2	3	2	1	3	4	3	3	3	4	2	1	2	4	4	3	1	1	3	3	4	2	2	3	4	2	1	1
66_S81	NJ_2020	3	3	1	4	2	4	3	2	4	2	3	2	2	2	2	1	2	4	4	3	4	4	2	1	2	4	1	2	1	2	3	3	4	2	2	2	1	2	1	1
68_S10	NJ_2020	4	3	4	3	3	4	3	2	2	2	3	2	2	3	2	1	3	4	3	3	3	4	2	1	2	4	4	3	1	1	3	3	4	2	2	3	4	2	1	1
68_S10_1	NJ_2020	4	3	4	3	3	4	3	2	2	2	3	2	2	3	2	1	3	4	3	3	3	4	2	2	2	4	4	3	1	1	3	3	4	2	2	3	4	2	1	1
69_S22	NJ_2020	4	2	1	4	2	4	2	2	2	2	3	2	2	3	2	1	2	1	4	3	3	4	3	2	2	1	4	3	1	2	3	3	4	2	4	3	4	2	1	1
70_S34	NJ_2020	4	3	1	3	2	4	3	4	2	2	3	2	2	3	4	1	2	4	4	1	3	4	3	1	2	4	4	2	1	1	3	3	1	3	4	3	4	2	1	1
70_S34_1	NJ_2020	4	3	1	4	3	4	3	2	4	2	3	2	4	2	2	1	3	1	4	3	4	4	3	2	3	1	4	2	3	2	3	1	1	2	2	2	4	2	1	1
72_S70	Mazan_2018	4	2	1	4	2	4	2	2	4	2	3	2	4	3	2	1	2	4	3	3	4	4	3	2	2	4	4	3	3	2	3	1	1	2	2	3	1	0	1	1
85_S48	Mazan_2018	4	2	4	3	2	4	2	4	4	2	3	2	2	2	2	1	2	4	3	3	4	4	2	1	2	4	4	2	1	2	3	1	4	2	4	3	1	4	1	1
76_S23	Mazan_2018	3	2	4	4	2	4	0	4	2	4	3	1	2	3	2	1	2	1	3	3	3	1	2	2	2	1	4	2	3	2	3	1	4	3	2	3	1	2	1	1
78_S47	Mazan_2018	4	2	1	4	2	4	2	2	0	2	3	2	4	3	2	1	2	4	3	3	4	4	3	2	2	4	4	3	3	2	3	1	1	2	2	3	1	2	1	1
86_S60	Mazan_2018	3	3	4	4	3	4	3	4	4	2	3	1	2	3	4	1	2	4	3	1	4	4	3	1	2	4	4	3	1	1	2	3	1	2	4	3	4	2	1	1
86_S60_1	Mazan_2018	3	3	4	4	3	4	3	2	4	2	3	1	2	3	4	1	2	4	3	1	4	4	3	1	2	4	4	3	1	1	2	3	1	2	4	3	4	2	1	1
90_S83	Mazan_2018	4	3	4	3	2	4	3	4	4	2	3	1	2	3	2	1	2	4	3	1	3	4	3	2	2	4	4	2	3	2	3	3	4	2	2	3	4	0	1	1
90_S83_1	Mazan_2018	3	3	1	4	2	1	2	2	4	2	3	1	4	3	2	4	2	4	3	1	3	4	3	2	2	1	4	2	3	2	3	1	4	2	2	3	1	0	1	1

### Sheet: Pv MS
15	86	3	45	32	9
			NJ_2019	NJ_2020	Mazan_2018
id	POP	Ch142981	Ch142986	Ch143021	Ch2121	Ch2122	Ch2152	M11162	M13239	M14297	M3502	MS15	MS20	MS4	MS6	MS9
10133	NJ_2019	124	173	219	183	203	116	215	186	203	136	246	213	199	238	157
10137	NJ_2019	136	169	237	171	203	107	179	182	200	156	234	222	193	241	160
10178	NJ_2019	136	169	237	0	194	116	191	190	200	164	237	210	196	202	142
10251	NJ_2019	136	169	0	174	197	110	179	182	200	148	0	219	193	232	154
10268	NJ_2019	136	0	237	0	194	122	179	182	200	148	225	219	193	232	160
10280	NJ_2019	130	173	219	162	203	146	0	182	194	180	249	222	211	232	157
10309	NJ_2019	158	173	231	174	203	182	191	182	200	136	249	216	196	229	148
10408	NJ_2019	148	173	247	162	203	146	183	186	197	136	249	222	196	229	148
10439	NJ_2019	134	173	219	183	200	116	179	182	212	136	243	222	196	229	157
10445	NJ_2019	130	0	0	162	197	146	179	182	194	172	240	219	211	223	157
10486	NJ_2019	124	169	235	183	197	206	211	182	200	132	225	213	193	232	160
10516	NJ_2019	134	173	219	0	203	215	223	186	212	172	249	222	193	241	157
10518	NJ_2019	168	173	229	183	203	116	215	190	191	136	246	213	199	238	160
10556	NJ_2019	148	173	247	162	203	146	183	182	197	136	249	231	196	244	157
10653	NJ_2019	124	0	219	183	197	0	211	190	203	132	237	210	199	232	160
10669	NJ_2019	134	173	219	174	197	0	191	182	200	132	240	213	196	220	148
10670	NJ_2019	134	173	219	183	200	116	179	182	212	136	243	222	196	229	157
10701	NJ_2019	134	173	219	216	197	215	223	186	212	164	240	219	193	232	157
10705	NJ_2019	0	0	231	174	197	113	191	182	200	132	240	213	196	220	142
10718	NJ_2019	134	173	219	180	203	116	0	182	212	136	243	222	196	220	157
10721	NJ_2019	136	173	221	159	203	146	179	186	194	164	249	201	196	232	157
10748	NJ_2019	136	0	221	159	197	146	179	186	194	156	240	201	196	223	157
10792	NJ_2019	134	173	219	0	197	215	223	186	212	164	240	219	193	232	157
10803	NJ_2019	148	173	247	156	206	107	187	182	197	156	246	204	196	229	181
10822	NJ_2019	148	173	247	153	206	107	187	182	197	156	246	204	196	229	181
10824	NJ_2019	134	173	219	183	203	116	179	182	212	136	243	222	196	229	157
10837	NJ_2019	124	173	219	156	203	116	211	182	203	136	246	222	199	232	160
10133_1	NJ_2019	124	173	219	183	203	116	215	186	203	136	246	210	199	238	157
10137_1	NJ_2019	136	169	219	171	203	107	179	182	200	156	234	222	193	241	160
10178_1	NJ_2019	136	169	238	0	194	116	191	190	200	164	246	210	196	202	142
10251_1	NJ_2019	136	169	0	174	197	110	179	182	200	148	0	219	193	232	160
10268_1	NJ_2019	136	0	238	0	195	110	179	182	200	148	225	219	193	232	154
10309_1	NJ_2019	158	173	231	201	203	134	191	182	200	136	249	216	196	229	148
10445_1	NJ_2019	130	0	0	162	197	146	179	182	194	172	240	219	211	223	151
10486_1	NJ_2019	124	169	235	159	197	206	211	182	200	132	234	213	193	232	154
10556_1	NJ_2019	148	173	247	159	203	146	183	182	197	136	249	231	196	244	157
10653_1	NJ_2019	124	0	219	183	197	0	211	190	203	132	246	210	199	232	160
10669_1	NJ_2019	134	173	231	150	197	0	191	182	200	132	240	213	196	220	148
10701_1	NJ_2019	134	173	219	213	200	143	223	186	212	164	249	219	193	232	151
10705_1	NJ_2019	0	0	231	174	200	179	191	182	200	132	249	213	196	220	148
10718_1	NJ_2019	134	173	219	180	203	116	0	182	212	136	243	222	196	229	157
10748_1	NJ_2019	137	0	221	159	200	146	179	186	194	156	249	201	196	232	157
10792_1	NJ_2019	134	173	220	0	200	215	223	186	212	164	249	219	193	232	157
10824_1	NJ_2019	134	173	219	183	203	116	179	182	212	132	243	222	196	229	157
10837_1	NJ_2019	124	173	219	156	203	146	211	190	203	132	246	213	199	232	160
12087	NJ_2020	134	173	219	183	197	128	223	186	212	164	240	219	193	232	151
12105	NJ_2020	130	173	229	162	194	110	187	182	194	132	240	219	196	244	148
12114	NJ_2020	130	173	229	0	209	113	187	186	194	144	249	201	193	238	148
12188	NJ_2020	136	169	237	174	203	110	183	182	200	172	234	222	196	211	163
12216	NJ_2020	136	169	0	0	203	110	183	182	200	172	234	222	196	211	163
12240	NJ_2020	130	173	237	183	197	110	191	186	200	164	237	210	199	220	142
12269	NJ_2020	134	173	219	162	191	116	175	186	209	148	225	204	193	220	157
12314	NJ_2020	130	173	219	171	203	110	183	186	194	172	255	219	196	0	157
12341	NJ_2020	130	173	219	162	203	146	179	186	194	136	249	201	199	232	157
12365	NJ_2020	136	173	221	159	203	146	175	186	194	136	249	201	196	232	157
12412	NJ_2020	134	173	219	183	203	107	191	186	212	172	249	222	193	229	157
12424	NJ_2020	136	173	221	159	203	146	179	186	194	136	249	201	193	232	157
12439	NJ_2020	136	169	237	174	0	182	211	182	200	132	240	213	196	229	142
12459	NJ_2020	130	173	229	0	203	146	187	182	194	136	249	222	196	244	157
12483	NJ_2020	130	173	219	171	218	143	191	182	194	132	0	216	196	220	148
12571	NJ_2020	130	173	229	162	197	146	187	0	194	132	240	219	196	235	157
12647	NJ_2020	136	173	221	0	203	146	179	186	194	136	249	201	193	232	157
12670	NJ_2020	124	169	235	162	197	113	175	186	197	156	234	237	193	229	148
12087_1	NJ_2020	134	173	219	183	197	128	223	186	212	164	240	219	193	232	157
12105_1	NJ_2020	130	173	229	195	200	146	191	182	194	132	249	204	196	229	157
12188_1	NJ_2020	136	169	237	174	203	110	183	182	200	172	234	222	196	202	163
12240_1	NJ_2020	130	173	237	162	200	110	191	186	194	164	237	210	199	220	142
12269_1	NJ_2020	134	173	219	162	191	116	175	186	209	148	234	204	193	220	163
12341_1	NJ_2020	130	173	219	162	203	146	179	186	194	132	249	201	199	232	157
12365_1	NJ_2020	136	173	221	159	203	146	175	186	191	136	249	201	196	232	157
12412_1	NJ_2020	134	173	219	171	203	107	191	182	194	172	249	204	193	229	157
12424_1	NJ_2020	136	173	221	159	203	146	179	182	194	136	249	201	193	232	157
12439_1	NJ_2020	136	169	237	174	0	128	211	182	200	132	249	213	196	238	148
12483_1	NJ_2020	130	173	219	192	224	143	191	182	194	132	0	216	196	229	148
12571_1	NJ_2020	130	173	229	162	197	146	187	0	194	132	240	219	196	235	151
12647_1	NJ_2020	136	173	221	0	203	146	179	186	194	136	249	201	199	232	157
12670_1	NJ_2020	124	173	219	162	203	146	175	186	197	156	249	204	196	229	163
9010192	Mazan_2018	138	173	239	0	203	110	211	182	197	144	234	255	196	238	160
9020651	Mazan_2018	134	173	219	168	212	119	183	182	209	136	240	234	199	241	175
9021192	Mazan_2018	136	173	237	165	209	113	183	182	197	144	249	222	199	241	163
9022802	Mazan_2018	138	173	239	165	197	110	211	182	197	140	225	255	196	229	154
9061121	Mazan_2018	148	173	249	165	200	110	219	186	197	156	249	210	199	235	178
9061292	Mazan_2018	136	173	229	165	191	116	211	186	194	0	240	201	205	229	169
9022802_1	Mazan_2018	138	173	239	165	200	110	211	182	197	140	225	255	196	229	160
9061121_1	Mazan_2018	148	173	249	165	200	110	219	186	197	156	249	210	199	235	163
9061292_1	Mazan_2018	136	173	229	165	191	116	211	186	194	132	240	201	205	229	163

### Sheet: Pv data
id_ms	id_amp	id	pop_ms	proyect	par	District_year
10133	1_S1	10133	NJ_2019	NJ	10609.2	Trompeteros 2019
10133_1	1_S1	10133	NJ_2019	NJ	10609.2	Trompeteros 2019
10137	2_S13	10137	NJ_2019	NJ	5836.24	Trompeteros 2019
10137_1	2_S13	10137	NJ_2019	NJ	5836.24	Trompeteros 2019
10139	3_S25	10139	NJ_2019	NJ	810.113	Trompeteros 2019
10139_1	3_S25	10139	NJ_2019	NJ	810.113	Trompeteros 2019
10148	4_S37	10148	NJ_2019	NJ	19.2996	Trompeteros 2019
10178	6_S61	10178	NJ_2019	NJ	33.2163	Trompeteros 2019
10178_1	6_S61	10178	NJ_2019	NJ	33.2163	Trompeteros 2019
10251	7_S73	10251	NJ_2019	NJ	126.165	Trompeteros 2019
10251_1	7_S73	10251	NJ_2019	NJ	126.165	Trompeteros 2019
10253	8_S85	10253	NJ_2019	NJ	39.3295	Trompeteros 2019
10253_1	8_S85	10253	NJ_2019	NJ	39.3295	Trompeteros 2019
10268	9_S2	10268	NJ_2019	NJ	21.1177	Trompeteros 2019
10268_1	9_S2	10268	NJ_2019	NJ	21.1177	Trompeteros 2019
10280	10_S14	10280	NJ_2019	NJ	2744.04	Trompeteros 2019
10309	12_S38	10309	NJ_2019	NJ	2691.98	Trompeteros 2019
10309_1	12_S38	10309	NJ_2019	NJ	2691.98	Trompeteros 2019
10381	14_S62	10381	NJ_2019	NJ	17.05	Trompeteros 2019
10381_1	14_S62	10381	NJ_2019	NJ	17.05	Trompeteros 2019
10408	17_S15	10408	NJ_2019	NJ	1473.15	Trompeteros 2019
10435	18_S27	10435	NJ_2019	NJ	24.5353	Trompeteros 2019
10435_1	18_S27	10435	NJ_2019	NJ	24.5353	Trompeteros 2019
10439	19_S39	10439	NJ_2019	NJ	684.012	Trompeteros 2019
10445	20_S51	10445	NJ_2019	NJ	29.3853	Trompeteros 2019
10445_1	20_S51	10445	NJ_2019	NJ	29.3853	Trompeteros 2019
10446	21_S63	10446	NJ_2019	NJ	3810.23	Trompeteros 2019
10454	23_S87	10454	NJ_2019	NJ	92.2217	Trompeteros 2019
10454_1	23_S87	10454	NJ_2019	NJ	92.2217	Trompeteros 2019
10486	26_S28	10486	NJ_2019	NJ	22.8539	Trompeteros 2019
10486_1	26_S28	10486	NJ_2019	NJ	22.8539	Trompeteros 2019
10516	27_S40	10516	NJ_2019	NJ	457.765	Trompeteros 2019
10518	28_S52	10518	NJ_2019	NJ	1238.54	Trompeteros 2019
10556	29_S64	10556	NJ_2019	NJ	889.726	Trompeteros 2019
10556_1	29_S64	10556	NJ_2019	NJ	889.726	Trompeteros 2019
10569	32_S5	10569	NJ_2019	NJ	174.165	Trompeteros 2019
10569_1	32_S5	10569	NJ_2019	NJ	174.165	Trompeteros 2019
10578	33_S17	10578	NJ_2019	NJ	1651.56	Trompeteros 2019
10583	34_S41	10583	NJ_2019	NJ	19.1766	Trompeteros 2019
10583_1	34_S41	10583	NJ_2019	NJ	19.1766	Trompeteros 2019
10653	35_S53	10653	NJ_2019	NJ	31.0571	Trompeteros 2019
10653_1	35_S53	10653	NJ_2019	NJ	31.0571	Trompeteros 2019
10669	36_S65	10669	NJ_2019	NJ	24.2674	Trompeteros 2019
10669_1	36_S65	10669	NJ_2019	NJ	24.2674	Trompeteros 2019
10670	37_S77	10670	NJ_2019	NJ	13543.6	Trompeteros 2019
10701	38_S89	10701	NJ_2019	NJ	50.6278	Trompeteros 2019
10701_1	38_S89	10701	NJ_2019	NJ	50.6278	Trompeteros 2019
10705	39_S6	10705	NJ_2019	NJ	131.125	Trompeteros 2019
10705_1	39_S6	10705	NJ_2019	NJ	131.125	Trompeteros 2019
10718	40_S18	10718	NJ_2019	NJ	6478.29	Trompeteros 2019
10718_1	40_S18	10718	NJ_2019	NJ	6478.29	Trompeteros 2019
10721	41_S30	10721	NJ_2019	NJ	1882.13	Trompeteros 2019
10747	42_S42	10747	NJ_2019	NJ	14.8739	Trompeteros 2019
10747_1	42_S42	10747	NJ_2019	NJ	14.8739	Trompeteros 2019
10748	43_S54	10748	NJ_2019	NJ	135.994	Trompeteros 2019
10748_1	43_S54	10748	NJ_2019	NJ	135.994	Trompeteros 2019
10792	45_S78	10792	NJ_2019	NJ	82.4043	Trompeteros 2019
10792_1	45_S78	10792	NJ_2019	NJ	82.4043	Trompeteros 2019
10803	46_S90	10803	NJ_2019	NJ	2800.28	Trompeteros 2019
10822	47_S7	10822	NJ_2019	NJ	1234.13	Trompeteros 2019
10824	48_S19	10824	NJ_2019	NJ	24609.1	Trompeteros 2019
10824_1	48_S19	10824	NJ_2019	NJ	24609.1	Trompeteros 2019
10837	50_S43	10837	NJ_2019	NJ	5233.18	Trompeteros 2019
10837_1	50_S43	10837	NJ_2019	NJ	5233.18	Trompeteros 2019
12087	51_S67	12087	NJ_2020	NJ	145.518	Trompeteros 2020
12087_1	51_S67	12087	NJ_2020	NJ	145.518	Trompeteros 2020
12105	53_S91	12105	NJ_2020	NJ	413.356	Trompeteros 2020
12105_1	53_S91	12105	NJ_2020	NJ	413.356	Trompeteros 2020
12114	54_S8	12114	NJ_2020	NJ	1124.3	Trompeteros 2020
12188	55_S20	12188	NJ_2020	NJ	6450.6	Trompeteros 2020
12188_1	55_S20	12188	NJ_2020	NJ	6450.6	Trompeteros 2020
12216	56_S32	12216	NJ_2020	NJ	440.439	Trompeteros 2020
12240	57_S44	12240	NJ_2020	NJ	91.9865	Trompeteros 2020
12240_1	57_S44	12240	NJ_2020	NJ	91.9865	Trompeteros 2020
12269	58_S56	12269	NJ_2020	NJ	134.674	Trompeteros 2020
12269_1	58_S56	12269	NJ_2020	NJ	134.674	Trompeteros 2020
12314	59_S68	12314	NJ_2020	NJ	801.946	Trompeteros 2020
12341	60_S92	12341	NJ_2020	NJ	478.973	Trompeteros 2020
12341_1	60_S92	12341	NJ_2020	NJ	478.973	Trompeteros 2020
12365	61_S9	12365	NJ_2020	NJ	509.688	Trompeteros 2020
12365_1	61_S9	12365	NJ_2020	NJ	509.688	Trompeteros 2020
12412	62_S33	12412	NJ_2020	NJ	1631.39	Trompeteros 2020
12412_1	62_S33	12412	NJ_2020	NJ	1631.39	Trompeteros 2020
12424	63_S45	12424	NJ_2020	NJ	514.583	Trompeteros 2020
12424_1	63_S45	12424	NJ_2020	NJ	514.583	Trompeteros 2020
12439	64_S57	12439	NJ_2020	NJ	39.8478	Trompeteros 2020
12439_1	64_S57	12439	NJ_2020	NJ	39.8478	Trompeteros 2020
12459	65_S69	12459	NJ_2020	NJ	929.547	Trompeteros 2020
12483	66_S81	12483	NJ_2020	NJ	177.032	Trompeteros 2020
12483_1	66_S81	12483	NJ_2020	NJ	177.032	Trompeteros 2020
12571	68_S10	12571	NJ_2020	NJ	118.16	Trompeteros 2020
12571_1	68_S10	12571	NJ_2020	NJ	118.16	Trompeteros 2020
12647	69_S22	12647	NJ_2020	NJ	943.069	Trompeteros 2020
12647_1	69_S22	12647	NJ_2020	NJ	943.069	Trompeteros 2020
12670	70_S34	12670	NJ_2020	NJ	572.426	Trompeteros 2020
12670_1	70_S34	12670	NJ_2020	NJ	572.426	Trompeteros 2020
9010192	72_S70	9010192	Mazan_2018	Mazan	96.5835	Mazan 2018
9020651	85_S48	9020651	Mazan_2018	Mazan	344.919	Mazan 2018
9021192	76_S23	9021192	Mazan_2018	Mazan	230.156	Mazan 2018
9022802	78_S47	9022802	Mazan_2018	Mazan	5.43604	Mazan 2018
9022802_1	78_S47	9022802	Mazan_2018	Mazan	5.43604	Mazan 2018
9061121	86_S60	9061121	Mazan_2018	Mazan	4.15505	Mazan 2018
9061121_1	86_S60	9061121	Mazan_2018	Mazan	4.15505	Mazan 2018
9061292	90_S83	9061292	Mazan_2018	Mazan	1.59647	Mazan 2018
9061292_1	90_S83	9061292	Mazan_2018	Mazan	1.59647	Mazan 2018

### Sheet: Pf SNP
26	117	4	22	72	9	14
			NJ 2019	NJ 2020	Mazan 2018	Santa Emilia 2016
id	grp_all	Pf3D7_01_v3_205066	Pf3D7_01_v3_339436	Pf3D7_02_v3_519457	Pf3D7_03_v3_361199	Pf3D7_04_v3_691961	Pf3D7_04_v3_770292	Pf3D7_05_v3_1188394	Pf3D7_06_v3_148827	Pf3D7_07_v3_455494	Pf3D7_08_v3_501042	Pf3D7_09_v3_1005351	Pf3D7_11_v3_874948	Pf3D7_12_v3_1127000	Pf3D7_13_v3_1595988	Pf3D7_13_v3_1827569	Pf3D7_14_v3_832594	Pf3D7_03_v3_849476	Pf3D7_05_v3_921893	Pf3D7_06_v3_636044	Pf3D7_07_v3_782111	Pf3D7_08_v3_803172	Pf3D7_10_v3_1172712	Pf3D7_10_v3_341106	Pf3D7_11_v3_1505533	Pf3D7_12_v3_1552084	Pf3D7_14_v3_1381943
9_S2	NJ 2019	4	1	3	3	3	1	3	3	1	2	4	1	1	2	2	3	3	2	1	2	4	4	4	2	3	3
9_S2_1	NJ 2019	1	1	3	3	3	4	3	3	1	3	4	1	1	3	1	3	3	2	1	2	4	4	4	2	3	3
16_S3	NJ 2019	1	1	3	3	3	4	3	3	1	2	4	1	1	2	2	3	3	2	1	2	4	4	4	2	3	3
16_S3_1	NJ 2019	1	1	3	2	3	4	3	3	1	3	4	1	1	3	1	3	3	2	1	2	4	4	4	2	3	3
12_S50	NJ 2019	1	1	3	3	3	4	3	3	1	2	4	1	1	2	2	3	3	2	1	2	4	4	4	2	3	3
12_S50_1	NJ 2019	1	1	3	2	3	4	3	3	1	3	4	1	1	3	1	3	3	2	1	2	4	4	4	2	3	3
7_S73	NJ 2019	1	1	3	2	3	1	3	2	1	3	4	1	1	2	2	3	3	2	1	2	4	4	0	2	3	3
1_S1	NJ 2019	1	1	3	2	3	1	3	2	1	3	4	1	2	2	2	3	3	2	1	2	4	4	4	2	3	3
1_S1_1	NJ 2019	1	1	3	2	3	1	3	2	1	3	4	1	1	2	2	3	3	2	1	2	4	4	4	2	3	3
17_S15	NJ 2019	1	1	3	3	3	4	3	3	1	2	4	1	2	3	1	3	3	2	1	2	4	4	4	2	3	3
17_S15_1	NJ 2019	1	1	3	3	3	4	3	3	1	2	4	1	1	3	1	3	3	2	1	2	4	4	4	2	3	3
8_S85	NJ 2019	1	1	3	3	3	4	3	3	1	2	4	1	1	3	1	3	3	2	1	2	4	4	4	2	3	3
10_S26	NJ 2019	4	1	3	3	3	1	3	3	1	3	4	1	1	2	2	3	0	2	1	2	4	4	4	2	3	3
11_S38	NJ 2019	1	1	2	2	3	1	2	2	1	3	4	4	1	2	2	2	3	2	1	2	4	4	4	2	3	3
4_S37	NJ 2019	1	1	3	3	3	4	3	3	1	2	4	1	2	3	1	3	3	2	1	2	4	4	4	2	3	3
4_S37_1	NJ 2019	1	1	3	3	3	4	3	3	1	2	4	1	1	3	1	3	3	2	1	2	4	4	4	2	3	3
5_S49	NJ 2019	1	1	3	3	3	4	3	3	1	2	4	1	2	3	1	3	3	2	1	2	4	4	4	2	3	3
5_S49_1	NJ 2019	1	1	3	3	3	4	3	3	1	2	4	1	1	3	1	3	3	2	1	2	4	4	4	2	3	3
13_S62	NJ 2019	0	4	3	3	0	1	3	2	1	3	4	1	1	2	2	3	3	2	1	2	4	4	4	2	3	0
13_S62_1	NJ 2019	0	4	3	3	0	1	3	3	1	3	4	1	1	2	2	3	3	2	1	2	4	4	4	2	3	0
6_S61	NJ 2019	4	1	3	3	3	1	3	3	1	3	4	1	1	2	2	3	3	2	1	2	4	4	4	2	3	3
14_S74	NJ 2019	4	1	3	3	3	1	3	3	1	3	4	1	1	2	2	3	3	2	1	2	4	4	4	2	3	3
25_S28	NJ 2020	4	1	3	3	3	1	2	2	1	2	4	4	1	3	2	3	3	2	1	2	4	4	4	2	3	3
25_S28_1	NJ 2020	4	4	3	3	2	4	2	2	1	2	4	4	1	3	1	3	3	2	1	2	4	4	4	2	3	3
40_S30	NJ 2020	4	4	3	3	3	1	2	2	1	2	4	4	1	3	1	3	3	2	1	2	4	4	4	2	3	3
40_S30_1	NJ 2020	4	4	3	3	2	4	2	3	1	2	4	4	1	3	1	3	3	2	1	2	4	4	4	2	3	3
48_S43	NJ 2020	1	1	3	3	3	4	3	3	1	2	4	1	1	3	1	3	3	2	1	2	4	4	4	2	3	3
48_S43_1	NJ 2020	1	1	3	2	3	4	3	3	1	3	4	1	1	3	1	3	3	2	1	2	4	4	4	2	3	3
18_S27	NJ 2020	4	1	3	3	3	1	2	2	1	2	4	4	1	3	2	3	3	2	1	2	4	4	4	2	3	3
18_S27_1	NJ 2020	4	4	3	3	2	4	2	3	1	3	4	4	1	3	1	3	3	2	1	2	4	4	4	2	3	3
26_S40	NJ 2020	4	1	3	3	3	1	2	2	1	2	4	4	1	3	2	3	3	2	1	2	4	4	4	2	3	3
26_S40_1	NJ 2020	4	4	3	3	2	4	2	3	1	3	4	4	1	3	1	3	3	2	1	2	4	4	4	2	3	3
24_S16	NJ 2020	4	1	3	3	3	1	2	2	1	2	4	4	1	3	1	3	3	2	1	2	4	4	4	2	3	3
24_S16_1	NJ 2020	4	4	3	3	3	4	2	3	1	2	4	4	1	3	1	3	3	2	1	2	4	4	4	2	3	3
27_S52	NJ 2020	4	4	3	3	3	1	2	2	1	2	4	4	1	3	1	3	3	2	1	2	4	4	4	2	0	3
27_S52_1	NJ 2020	4	4	3	3	3	4	2	2	1	2	4	4	1	3	1	3	3	2	1	2	4	4	4	2	0	3
35_S53	NJ 2020	4	4	3	3	3	1	2	2	1	2	4	4	1	3	2	3	3	2	1	2	4	4	4	2	3	3
35_S53_1	NJ 2020	4	4	3	3	2	4	2	2	4	3	4	4	1	3	1	3	3	2	1	2	4	4	4	2	3	3
42_S54	NJ 2020	1	1	3	2	3	1	3	2	1	3	4	4	1	2	2	3	0	2	1	2	4	4	0	2	3	3
42_S54_1	NJ 2020	1	1	3	2	3	1	3	2	1	3	4	1	1	3	2	3	0	2	1	2	4	4	0	2	3	3
32_S17	NJ 2020	4	1	3	3	3	1	2	2	1	2	4	4	1	3	2	3	3	2	1	2	4	4	4	2	0	3
32_S17_1	NJ 2020	4	4	3	3	2	4	2	2	1	2	4	4	1	3	1	3	3	2	1	2	4	4	4	2	0	3
20_S63	NJ 2020	4	4	3	3	3	4	2	2	1	2	4	4	1	3	1	3	3	2	1	2	4	4	4	2	3	3
20_S63_1	NJ 2020	4	4	3	3	2	4	2	2	1	2	4	4	1	3	1	3	3	2	1	2	4	4	4	2	3	3
28_S64	NJ 2020	4	1	3	3	3	1	2	2	1	2	4	4	2	3	1	3	3	2	1	2	4	4	4	2	3	3
28_S64_1	NJ 2020	4	4	3	3	2	4	2	2	1	3	4	4	1	3	1	3	3	2	1	2	4	4	4	2	3	3
59_S80	NJ 2020	1	1	3	2	3	1	3	2	1	3	4	1	2	2	2	3	3	2	1	2	4	4	4	2	3	3
59_S80_1	NJ 2020	1	1	3	2	3	1	3	2	1	3	4	1	1	2	2	3	3	2	1	2	4	4	4	2	3	3
44_S78	NJ 2020	4	4	3	3	3	1	2	2	1	2	4	4	1	3	1	3	3	2	1	2	4	4	4	2	3	3
44_S78_1	NJ 2020	4	4	3	3	2	4	2	3	1	2	4	4	1	3	1	3	3	2	1	2	4	4	4	2	3	3
22_S87	NJ 2020	4	4	3	3	3	1	2	2	1	2	4	4	1	3	2	3	3	2	1	2	4	4	4	2	3	3
22_S87_1	NJ 2020	4	4	3	3	2	4	2	3	1	2	4	4	1	3	1	3	3	2	1	2	4	4	4	2	3	3
30_S88	NJ 2020	4	1	3	3	3	1	2	2	1	2	4	4	1	3	2	3	3	2	1	2	4	4	4	2	3	3
30_S88_1	NJ 2020	4	4	3	3	2	4	2	3	1	2	4	4	1	3	1	3	3	2	1	2	4	4	4	2	3	3
23_S4	NJ 2020	4	4	3	3	3	4	2	2	1	2	4	4	1	3	1	3	3	2	1	2	4	4	4	2	3	3
31_S5	NJ 2020	4	1	3	3	3	1	2	2	1	2	4	4	1	3	2	3	3	2	1	2	4	4	4	2	3	3
31_S5_1	NJ 2020	4	4	3	3	3	4	2	3	1	3	4	4	1	3	1	3	3	2	1	2	4	4	4	2	3	3
39_S18	NJ 2020	4	1	3	3	3	1	2	2	1	2	4	4	1	3	2	3	0	2	1	2	4	4	0	2	3	3
39_S18_1	NJ 2020	4	4	3	3	3	4	2	2	1	2	4	4	1	3	1	3	0	2	1	2	4	4	0	2	3	3
46_S7	NJ 2020	4	4	3	3	3	1	2	2	1	2	4	4	1	3	1	3	0	2	1	2	4	4	4	2	0	3
46_S7_1	NJ 2020	4	4	3	3	2	4	2	3	4	2	4	4	1	3	1	3	0	2	1	2	4	4	4	2	0	3
33_S29	NJ 2020	4	4	3	3	3	4	2	2	1	2	4	4	2	3	1	3	3	2	1	2	4	4	4	2	3	3
33_S29_1	NJ 2020	4	4	3	3	3	4	2	2	1	2	4	4	1	3	1	3	3	2	1	2	4	4	4	2	3	3
56_S44	NJ 2020	4	4	3	3	3	1	3	2	1	2	3	1	2	3	2	3	3	2	1	2	4	4	4	2	3	3
56_S44_1	NJ 2020	4	4	3	3	3	1	3	2	1	2	3	1	1	3	2	3	3	2	1	2	4	4	4	2	3	3
34_S41	NJ 2020	4	4	3	3	3	1	2	2	1	2	4	4	1	3	1	3	3	2	1	2	4	4	4	2	3	3
34_S41_1	NJ 2020	4	4	3	3	3	4	2	2	1	2	4	4	1	3	1	3	3	2	1	2	4	4	4	2	3	3
41_S42	NJ 2020	4	4	3	3	2	1	2	3	1	2	4	4	1	3	1	3	3	2	1	2	4	4	4	2	3	3
49_S55	NJ 2020	1	1	3	2	3	1	3	2	1	3	4	1	2	2	2	3	3	2	1	2	4	4	4	2	3	3
49_S55_1	NJ 2020	1	1	3	2	3	1	3	2	1	3	4	1	1	2	2	3	3	2	1	2	4	4	4	2	3	3
57_S56	NJ 2020	1	1	3	2	3	1	3	2	1	3	4	1	1	2	2	3	3	2	1	2	4	4	4	2	3	3
64_S45	NJ 2020	4	4	3	3	3	4	3	3	1	3	3	1	1	2	2	3	3	2	1	2	4	4	4	2	3	3
19_S39	NJ 2020	4	4	3	3	3	1	2	2	1	2	4	4	2	3	1	3	3	2	1	2	4	4	4	2	3	3
19_S39_1	NJ 2020	4	4	3	3	3	4	2	2	1	2	4	4	1	3	1	3	3	2	1	2	4	4	4	2	3	3
50_S67	NJ 2020	1	1	3	2	3	1	3	2	1	3	4	1	1	2	2	3	3	2	1	2	4	4	4	2	3	3
58_S68	NJ 2020	4	4	3	3	3	1	3	2	1	2	3	1	2	3	2	3	3	2	1	2	4	4	4	2	3	3
58_S68_1	NJ 2020	4	4	3	3	3	1	3	2	1	2	3	1	1	3	2	3	3	2	1	2	4	4	4	2	3	3
36_S65	NJ 2020	1	1	3	2	3	1	3	2	1	3	4	1	1	2	2	3	3	2	1	2	4	4	4	2	3	3
43_S66	NJ 2020	1	1	3	2	3	1	3	2	1	3	4	1	1	2	2	3	3	2	1	2	4	4	4	2	3	3
51_S79	NJ 2020	1	1	3	2	3	1	3	2	1	3	4	1	1	2	2	3	3	2	1	2	4	4	4	2	3	3
21_S75	NJ 2020	1	1	3	2	3	1	3	2	1	3	4	1	1	2	2	3	3	2	1	2	4	4	4	2	0	3
29_S76	NJ 2020	4	4	3	3	3	4	2	2	1	2	4	4	1	3	1	3	3	2	1	2	4	4	4	2	3	3
29_S76_1	NJ 2020	4	4	3	3	2	4	2	3	1	3	4	4	1	3	1	3	3	2	1	2	4	4	4	2	3	3
37_S77	NJ 2020	1	1	3	2	3	1	3	2	1	3	4	1	2	2	2	3	3	2	1	2	4	4	4	2	3	3
37_S77_1	NJ 2020	1	1	3	2	3	1	3	2	1	3	4	1	1	2	2	3	3	2	1	2	4	4	4	2	3	3
52_S91	NJ 2020	1	1	3	2	3	1	3	2	1	3	4	1	1	2	2	3	3	2	1	2	4	4	4	2	3	3
60_S92	NJ 2020	1	1	3	2	3	1	3	2	1	3	4	1	1	2	2	3	3	2	1	2	4	4	4	2	3	3
47_S19	NJ 2020	1	1	3	2	3	1	3	2	1	3	4	1	1	2	2	3	0	2	1	2	4	4	4	2	3	3
38_S6	NJ 2020	4	4	3	3	3	4	2	2	1	2	4	4	1	3	1	3	3	2	1	2	4	4	4	2	3	3
53_S8	NJ 2020	1	1	3	2	3	1	3	2	1	3	4	1	1	2	2	3	3	2	1	2	4	4	4	2	3	3
55_S32	NJ 2020	1	1	3	2	3	1	3	2	1	3	4	1	1	2	2	3	3	2	1	2	4	4	4	2	3	3
61_S9	NJ 2020	1	1	3	2	3	1	3	2	1	3	4	1	1	2	2	3	3	2	1	2	4	4	4	2	3	3
62_S21	NJ 2020	1	1	3	2	3	4	3	3	1	2	4	1	1	2	2	3	3	2	1	2	4	4	4	2	3	3
54_S20	NJ 2020	1	1	3	2	3	1	3	2	1	3	4	1	1	2	2	3	3	2	1	2	4	4	4	2	3	3
74_S82	Mazan 2018	4	4	0	2	3	4	3	3	1	3	3	1	1	2	0	2	3	2	1	2	4	4	0	2	3	3
70_S34	Mazan 2018	4	4	3	3	3	1	3	2	1	3	3	1	1	2	2	2	3	2	1	2	4	4	4	2	3	3
71_S46	Mazan 2018	4	4	3	3	3	1	3	2	1	3	3	1	1	2	2	2	3	2	1	2	4	4	4	2	3	3
72_S58	Mazan 2018	4	4	3	3	3	1	3	2	1	3	3	1	1	2	2	2	3	2	1	2	4	4	4	2	3	3
65_S69	Mazan 2018	4	4	3	3	3	1	3	2	1	3	3	1	1	2	2	2	3	2	1	2	4	4	4	2	3	3
66_S81	Mazan 2018	4	4	3	3	3	1	3	2	1	3	3	1	1	2	2	2	3	2	1	2	4	4	4	2	3	3
67_S93	Mazan 2018	4	4	3	3	3	1	3	2	1	3	3	1	1	2	2	2	3	2	1	2	4	4	4	2	3	3
68_S10	Mazan 2018	4	4	3	3	3	1	3	2	1	3	3	1	1	2	2	2	3	2	1	2	4	4	4	2	3	3
69_S22	Mazan 2018	4	4	3	3	3	1	3	2	1	3	3	1	1	2	2	2	3	2	1	2	4	4	4	2	3	3
78_S35	Santa Emilia 2016	1	1	3	2	3	4	3	3	1	3	4	1	1	2	2	3	3	2	1	2	4	4	4	2	3	3
86_S36	Santa Emilia 2016	4	4	3	3	3	1	3	2	1	3	3	1	1	2	2	2	3	2	1	2	4	4	4	2	3	3
79_S47	Santa Emilia 2016	1	1	3	2	3	4	3	3	1	3	4	1	1	2	2	3	3	2	1	2	4	4	4	2	3	3
80_S59	Santa Emilia 2016	1	1	3	2	3	4	3	3	1	3	4	1	1	2	2	3	3	2	1	2	4	4	4	2	3	3
81_S71	Santa Emilia 2016	4	4	3	3	3	4	3	3	1	3	4	1	1	2	2	2	3	2	1	2	4	4	4	2	3	3
82_S83	Santa Emilia 2016	4	4	3	3	3	4	3	3	1	3	4	1	1	2	2	2	3	2	1	2	4	4	4	2	3	3
75_S94	Santa Emilia 2016	0	1	3	2	3	0	3	3	1	3	4	1	2	2	2	3	3	2	1	2	4	4	0	2	3	3
75_S94_1	Santa Emilia 2016	0	1	3	2	3	0	3	3	1	3	4	1	1	2	2	3	3	2	1	2	4	4	0	2	3	3
83_S95	Santa Emilia 2016	4	4	3	3	3	4	3	3	1	3	4	1	1	2	2	2	3	2	1	2	4	4	4	2	3	3
76_S11	Santa Emilia 2016	1	1	3	2	3	4	3	3	1	3	4	1	1	2	2	3	3	2	1	2	4	4	4	2	3	3
84_S12	Santa Emilia 2016	1	1	3	2	3	4	3	3	1	3	4	1	1	2	2	3	3	2	1	2	4	4	4	2	3	3
77_S23	Santa Emilia 2016	1	1	3	2	3	4	3	3	1	3	4	1	2	2	2	3	3	2	1	2	4	4	4	2	3	3
77_S23_1	Santa Emilia 2016	1	1	3	2	3	4	3	3	1	3	4	1	1	2	2	3	3	2	1	2	4	4	4	2	3	3
85_S24	Santa Emilia 2016	4	4	3	3	3	1	3	2	1	3	4	1	1	2	2	2	3	2	1	2	4	4	4	2	3	3

### Sheet: Pf MS
7	105	4	18	65	10	12
			NJ_2019	NJ_2020	Mazan_2018	Santa Emilia_2016
id	pop	C2	C3	M2490	PFPK2	polya	TA1	TA109
Pf13	NJ_2019	236	134	80	172	183	181	164
Pf14	NJ_2019	230	124	80	175	183	172	164
Pf14_1	NJ_2019	242	134	80	166	183	181	160
Pf15	NJ_2019	230	124	80	166	183	181	160
Pf2	NJ_2019	230	124	80	166	183	181	160
Pf26	NJ_2019	242	134	80	175	183	172	164
Pf3	NJ_2019	236	124	80	166	183	181	164
Pf3_1	NJ_2019	230	134	80	166	183	181	160
Pf38	NJ_2019	236	134	80	175	183	181	164
Pf49	NJ_2019	230	124	80	166	183	181	160
Pf50	NJ_2019	236	134	80	166	183	181	164
Pf50_1	NJ_2019	236	124	80	166	183	181	160
Pf61	NJ_2019	230	124	80	166	183	181	160
Pf62	NJ_2019	230	134	80	166	183	172	164
Pf73	NJ_2019	242	134	80	175	183	172	164
Pf74	NJ_2019	242	134	80	175	183	172	164
Pf85	NJ_2019	236	134	80	172	183	0	200
Pf85_1	NJ_2019	236	134	80	172	183	0	164
Pf16	NJ_2020	230	124	80	166	183	172	160
Pf16_1	NJ_2020	230	124	80	175	165	172	160
Pf17	NJ_2020	230	124	80	166	183	172	160
Pf18	NJ_2020	230	124	80	166	183	172	160
Pf18_1	NJ_2020	230	124	80	166	165	172	160
Pf19	NJ_2020	230	124	80	166	183	181	164
Pf19_1	NJ_2020	236	134	80	166	183	181	160
Pf20	NJ_2020	230	134	80	172	183	172	164
Pf27	NJ_2020	230	124	80	166	183	172	160
Pf27_1	NJ_2020	230	124	80	175	165	172	164
Pf28	NJ_2020	230	124	80	166	183	172	160
Pf28_1	NJ_2020	230	124	80	175	165	181	160
Pf29	NJ_2020	230	124	80	166	183	172	160
Pf30	NJ_2020	236	124	80	175	165	181	160
Pf31	NJ_2020	236	134	80	172	183	172	164
Pf32	NJ_2020	236	134	80	172	183	172	164
Pf33	NJ_2020	236	134	80	172	183	181	164
Pf39	NJ_2020	230	124	80	166	183	172	160
Pf4	NJ_2020	230	124	80	166	183	172	160
Pf4_1	NJ_2020	230	124	80	166	165	172	160
Pf40	NJ_2020	230	124	80	166	183	172	160
Pf40_1	NJ_2020	230	124	80	166	165	172	160
Pf41	NJ_2020	230	124	80	166	165	172	160
Pf41_1	NJ_2020	230	124	80	175	183	172	160
Pf42	NJ_2020	236	134	80	172	183	172	164
Pf42_1	NJ_2020	236	134	80	172	165	172	164
Pf43	NJ_2020	236	134	80	172	183	172	164
Pf44	NJ_2020	230	134	80	172	183	172	164
Pf5	NJ_2020	230	124	80	166	183	172	160
Pf5_1	NJ_2020	230	124	80	166	165	172	160
Pf51	NJ_2020	230	124	80	166	183	172	160
Pf51_1	NJ_2020	230	124	80	166	165	172	160
Pf52	NJ_2020	230	124	80	166	183	172	160
Pf52_1	NJ_2020	230	124	80	166	165	172	160
Pf53	NJ_2020	236	134	80	172	183	172	164
Pf54	NJ_2020	236	134	80	172	183	181	164
Pf55	NJ_2020	236	134	80	172	183	172	164
Pf56	NJ_2020	236	134	80	172	183	172	164
Pf56_1	NJ_2020	236	134	83	172	183	172	164
Pf63	NJ_2020	236	134	80	172	183	172	164
Pf64	NJ_2020	230	124	80	166	183	172	160
Pf65	NJ_2020	236	134	80	172	183	172	164
Pf66	NJ_2020	230	124	80	166	165	172	160
Pf66_1	NJ_2020	236	124	80	175	183	172	160
Pf67	NJ_2020	236	134	80	172	183	172	164
Pf68	NJ_2020	236	134	80	172	183	172	164
Pf7	NJ_2020	236	134	80	172	183	181	164
Pf75	NJ_2020	230	124	80	166	183	172	160
Pf75_1	NJ_2020	230	124	80	166	165	172	164
Pf76	NJ_2020	230	124	80	166	165	172	160
Pf76_1	NJ_2020	230	124	80	166	183	172	164
Pf77	NJ_2020	230	124	80	166	183	172	160
Pf79	NJ_2020	236	134	80	172	183	172	164
Pf8	NJ_2020	236	134	80	172	183	172	164
Pf80	NJ_2020	236	134	80	172	183	172	164
Pf87	NJ_2020	230	124	80	166	183	172	160
Pf87_1	NJ_2020	230	124	80	166	165	172	164
Pf88	NJ_2020	230	124	80	166	183	172	160
Pf88_1	NJ_2020	230	124	80	166	165	172	164
Pf89	NJ_2020	230	124	80	166	183	172	160
Pf89_1	NJ_2020	230	124	80	166	165	172	160
Pf9	NJ_2020	230	134	80	166	183	181	164
Pf90	NJ_2020	236	124	80	166	183	0	200
Pf90_1	NJ_2020	230	124	80	175	165	0	160
Pf91	NJ_2020	236	134	80	172	183	172	164
Pf10	Mazan_2018	230	134	0	172	183	172	164
Pf22	Mazan_2018	230	134	83	172	183	172	164
Pf34	Mazan_2018	230	134	83	172	183	172	164
Pf45	Mazan_2018	230	134	83	172	183	172	164
Pf57	Mazan_2018	230	134	83	172	183	172	164
Pf58	Mazan_2018	230	134	83	172	183	0	164
Pf58_1	Mazan_2018	230	134	83	172	183	0	200
Pf69	Mazan_2018	230	134	83	172	183	172	164
Pf81	Mazan_2018	230	134	83	172	183	172	164
Pf93	Mazan_2018	0	134	83	172	183	172	164
Pf11	Santa Emilia_2016	236	134	80	166	183	181	164
Pf12	Santa Emilia_2016	230	134	83	172	183	172	164
Pf23	Santa Emilia_2016	236	134	80	166	183	181	164
Pf35	Santa Emilia_2016	236	134	80	166	183	181	164
Pf47	Santa Emilia_2016	230	134	83	166	183	181	164
Pf59	Santa Emilia_2016	230	134	83	166	183	181	164
Pf70	Santa Emilia_2016	236	134	80	166	183	181	164
Pf71	Santa Emilia_2016	230	134	83	166	183	181	164
Pf82	Santa Emilia_2016	236	134	80	166	183	181	164
Pf83	Santa Emilia_2016	236	134	80	166	183	181	164
Pf94	Santa Emilia_2016	236	134	80	166	183	181	164
Pf95	Santa Emilia_2016	230	134	83	172	183	172	164

### Sheet: Pf data
id_ms	id_amp	id	par	pop_ms	proyect	grp_all
Pf46	73_S70	9020361	23.0957	Mazan_2018	Mazan	Mazan 2018
Pf46_1	73_S70	9020361	23.0957	Mazan_2018	Mazan	Mazan 2018
Pf58	74_S82	9061992	10.0388	Mazan_2018	Mazan	Mazan 2018
Pf58_1	74_S82	9061992	10.0388	Mazan_2018	Mazan	Mazan 2018
Pf10	70_S34	9020962	108	Mazan_2018	Mazan	Mazan 2018
Pf22	71_S46	9022332	104.567	Mazan_2018	Mazan	Mazan 2018
Pf34	72_S58	9071461	42.0984	Mazan_2018	Mazan	Mazan 2018
Pf45	65_S69	9070762	1837.2	Mazan_2018	Mazan	Mazan 2018
Pf57	66_S81	9061131	1151.69	Mazan_2018	Mazan	Mazan 2018
Pf69	67_S93	9071122	869.489	Mazan_2018	Mazan	Mazan 2018
Pf81	68_S10	9071451	620.816	Mazan_2018	Mazan	Mazan 2018
Pf93	69_S22	9050451	277.419	Mazan_2018	Mazan	Mazan 2018
Pf14	9_S2	10819	731.729	NJ_2019	NJ	NJ 2019
Pf14_1	9_S2	10819	731.729	NJ_2019	NJ	NJ 2019
Pf25	2_S13	10464	12.7457	NJ_2019	NJ	NJ 2019
Pf25_1	2_S13	10464	12.7457	NJ_2019	NJ	NJ 2019
Pf3	16_S3	11055	1511.28	NJ_2019	NJ	NJ 2019
Pf3_1	16_S3	11055	1511.28	NJ_2019	NJ	NJ 2019
Pf37	3_S25	10512	81.4572	NJ_2019	NJ	NJ 2019
Pf37_1	3_S25	10512	81.4572	NJ_2019	NJ	NJ 2019
Pf50	12_S50	10927	528.378	NJ_2019	NJ	NJ 2019
Pf50_1	12_S50	10927	528.378	NJ_2019	NJ	NJ 2019
Pf85	7_S73	10812	51.628	NJ_2019	NJ	NJ 2019
Pf85_1	7_S73	10812	51.628	NJ_2019	NJ	NJ 2019
Pf86	15_S86	11025	9.6662	NJ_2019	NJ	NJ 2019
Pf86_1	15_S86	11025	9.6662	NJ_2019	NJ	NJ 2019
Pf13	1_S1	10307	26662.8	NJ_2019	NJ	NJ 2019
Pf15	17_S15	11084	831.093	NJ_2019	NJ	NJ 2019
Pf2	8_S85	10815	6892.81	NJ_2019	NJ	NJ 2019
Pf26	10_S26	10894	4303.74	NJ_2019	NJ	NJ 2019
Pf38	11_S38	10898	19.9621	NJ_2019	NJ	NJ 2019
Pf49	4_S37	10678	8210.93	NJ_2019	NJ	NJ 2019
Pf61	5_S49	10702	480.727	NJ_2019	NJ	NJ 2019
Pf62	13_S62	10945	148.883	NJ_2019	NJ	NJ 2019
Pf73	6_S61	10712	770.297	NJ_2019	NJ	NJ 2019
Pf74	14_S74	10967	1631.25	NJ_2019	NJ	NJ 2019
Pf16	25_S28	11147	372191	NJ_2020	NJ	NJ 2020
Pf16_1	25_S28	11147	372191	NJ_2020	NJ	NJ 2020
Pf18	40_S30	11267	33226.8	NJ_2020	NJ	NJ 2020
Pf18_1	40_S30	11267	33226.8	NJ_2020	NJ	NJ 2020
Pf19	48_S43	11713	9057.67	NJ_2020	NJ	NJ 2020
Pf19_1	48_S43	11713	9057.67	NJ_2020	NJ	NJ 2020
Pf27	18_S27	11128	105738	NJ_2020	NJ	NJ 2020
Pf27_1	18_S27	11128	105738	NJ_2020	NJ	NJ 2020
Pf28	26_S40	11149	181.202	NJ_2020	NJ	NJ 2020
Pf28_1	26_S40	11149	181.202	NJ_2020	NJ	NJ 2020
Pf4	24_S16	11146	71829.3	NJ_2020	NJ	NJ 2020
Pf4_1	24_S16	11146	71829.3	NJ_2020	NJ	NJ 2020
Pf40	27_S52	11156	13056.8	NJ_2020	NJ	NJ 2020
Pf40_1	27_S52	11156	13056.8	NJ_2020	NJ	NJ 2020
Pf41	35_S53	11238	15366.8	NJ_2020	NJ	NJ 2020
Pf41_1	35_S53	11238	15366.8	NJ_2020	NJ	NJ 2020
Pf42	42_S54	11275	36.0491	NJ_2020	NJ	NJ 2020
Pf42_1	42_S54	11275	36.0491	NJ_2020	NJ	NJ 2020
Pf5	32_S17	11199	786.407	NJ_2020	NJ	NJ 2020
Pf5_1	32_S17	11199	786.407	NJ_2020	NJ	NJ 2020
Pf51	20_S63	11134	29526	NJ_2020	NJ	NJ 2020
Pf51_1	20_S63	11134	29526	NJ_2020	NJ	NJ 2020
Pf52	28_S64	11162	35062.6	NJ_2020	NJ	NJ 2020
Pf52_1	28_S64	11162	35062.6	NJ_2020	NJ	NJ 2020
Pf56	59_S80	12064	3744.76	NJ_2020	NJ	NJ 2020
Pf56_1	59_S80	12064	3744.76	NJ_2020	NJ	NJ 2020
Pf66	44_S78	11304	442.416	NJ_2020	NJ	NJ 2020
Pf66_1	44_S78	11304	442.416	NJ_2020	NJ	NJ 2020
Pf75	22_S87	11138	31577.6	NJ_2020	NJ	NJ 2020
Pf75_1	22_S87	11138	31577.6	NJ_2020	NJ	NJ 2020
Pf76	30_S88	11181	11246.5	NJ_2020	NJ	NJ 2020
Pf76_1	30_S88	11181	11246.5	NJ_2020	NJ	NJ 2020
Pf78	45_S90	11349	6.51515	NJ_2020	NJ	NJ 2020
Pf78_1	45_S90	11349	6.51515	NJ_2020	NJ	NJ 2020
Pf87	23_S4	11139	215838	NJ_2020	NJ	NJ 2020
Pf87_1	23_S4	11139	215838	NJ_2020	NJ	NJ 2020
Pf88	31_S5	11192	120083	NJ_2020	NJ	NJ 2020
Pf88_1	31_S5	11192	120083	NJ_2020	NJ	NJ 2020
Pf89	39_S18	11258	12.6952	NJ_2020	NJ	NJ 2020
Pf89_1	39_S18	11258	12.6952	NJ_2020	NJ	NJ 2020
Pf90	46_S7	11367	47.184	NJ_2020	NJ	NJ 2020
Pf90_1	46_S7	11367	47.184	NJ_2020	NJ	NJ 2020
Pf17	33_S29	11204	7993.53	NJ_2020	NJ	NJ 2020
Pf20	56_S44	11985	1137.07	NJ_2020	NJ	NJ 2020
Pf21	63_S33	12624	6794.26	NJ_2020	NJ	NJ 2020
Pf29	34_S41	11222	227757	NJ_2020	NJ	NJ 2020
Pf30	41_S42	11268	7250.78	NJ_2020	NJ	NJ 2020
Pf31	49_S55	11756	7307.24	NJ_2020	NJ	NJ 2020
Pf32	57_S56	11988	7870.62	NJ_2020	NJ	NJ 2020
Pf33	64_S45	12629	3605.9	NJ_2020	NJ	NJ 2020
Pf39	19_S39	11129	37076	NJ_2020	NJ	NJ 2020
Pf43	50_S67	11774	8704.8	NJ_2020	NJ	NJ 2020
Pf44	58_S68	12032	78633.8	NJ_2020	NJ	NJ 2020
Pf53	36_S65	11239	92.3165	NJ_2020	NJ	NJ 2020
Pf54	43_S66	11298	8140.17	NJ_2020	NJ	NJ 2020
Pf55	51_S79	11802	4643.01	NJ_2020	NJ	NJ 2020
Pf63	21_S75	11136	614.338	NJ_2020	NJ	NJ 2020
Pf64	29_S76	11180	8278.02	NJ_2020	NJ	NJ 2020
Pf65	37_S77	11240	10755	NJ_2020	NJ	NJ 2020
Pf67	52_S91	11803	10482.5	NJ_2020	NJ	NJ 2020
Pf68	60_S92	12225	356.178	NJ_2020	NJ	NJ 2020
Pf7	47_S19	11706	14998.3	NJ_2020	NJ	NJ 2020
Pf77	38_S6	11250	665881	NJ_2020	NJ	NJ 2020
Pf79	53_S8	11804	2315.46	NJ_2020	NJ	NJ 2020
Pf8	55_S32	11981	15545.7	NJ_2020	NJ	NJ 2020
Pf80	61_S9	12268	1747.13	NJ_2020	NJ	NJ 2020
Pf9	62_S21	12618	2468.56	NJ_2020	NJ	NJ 2020
Pf91	54_S20	11917	7415.72	NJ_2020	NJ	NJ 2020
Pf11	78_S35	VA4778	2046.76	Santa Emilia_2016	Santa Emilia	Santa Emilia 2016
Pf12	86_S36	VP0453	8684.31	Santa Emilia_2016	Santa Emilia	Santa Emilia 2016
Pf23	79_S47	VA5072	14550.1	Santa Emilia_2016	Santa Emilia	Santa Emilia 2016
Pf35	80_S59	VA5073	8549.53	Santa Emilia_2016	Santa Emilia	Santa Emilia 2016
Pf47	81_S71	VA5232	6551.39	Santa Emilia_2016	Santa Emilia	Santa Emilia 2016
Pf59	82_S83	VA5256	4869.15	Santa Emilia_2016	Santa Emilia	Santa Emilia 2016
Pf70	75_S94	VA4733	5861.02	Santa Emilia_2016	Santa Emilia	Santa Emilia 2016
Pf71	83_S95	VA5268	5177	Santa Emilia_2016	Santa Emilia	Santa Emilia 2016
Pf82	76_S11	VA4743	9413.58	Santa Emilia_2016	Santa Emilia	Santa Emilia 2016
Pf83	84_S12	VP0425	10864.7	Santa Emilia_2016	Santa Emilia	Santa Emilia 2016
Pf94	77_S23	VA4763	4646.08	Santa Emilia_2016	Santa Emilia	Santa Emilia 2016
Pf95	85_S24	VP0317	12334.3	Santa Emilia_2016	Santa Emilia	Santa Emilia 2016
