## Supplementary File 2 for "Comparing newly developed SNP barcode panels with microsatellites to explore population genetics of malaria parasites in the Peruvian Amazon"

### Sheet: AmpliSeq (Pv & Pf)
96 samples
Laboratory Work - Reagents	Total cost (PEN)	Total cost (USD)	Cost/sample
AmpliSeq Library PLUS (96 Reactions)	49347.7	12830.4	133.65
AmpliSeq CD Indexes	3489.02	907.145	9.44943
MiSeq Reagent Kit v3	10148.2	2638.53	27.4847
Primers pool	138.155	35.9203	0.37417
Agentcourt Ampure	2048.7	532.663	5.54857
Qubit dsDNA HS Assay	523.4	136.084	1.41754
Total	65695.1	17080.7	177.924
Personnel - Days work	Total cost (PEN)	Total cost (USD)	Cost/sample
Lab work (3 days)	692.308	180	1.875
Sequencing (3 days)	692.308	180	1.875
Data processing before analysis (2 days)	461.538	120	1.25
Total	1846.15	480	5
TOTAL	67541.3	17560.7	182.924
384 samples
Laboratory Work - Reagents	Total cost (PEN)	Total cost (USD)	Cost/sample
AmpliSeq Library PLUS (384 Reactions)	118503	30810.7	80.2362
AmpliSeq CD Indexes	13956.1	3628.58	9.44943
MiSeq Reagent Kit v3	10148.2	2638.53	6.87117
Primers pool	552.62	143.681	0.37417
Agentcourt Ampure	8194.82	2130.65	5.54857
Qubit dsDNA HS Assay	2093.6	544.336	1.41754
Total	153448	39896.5	103.897
Personnel - Days work	Total cost (PEN)	Total cost (USD)	Cost/sample
Lab work (10 days)	2307.69	600	1.5625
Sequencing (3 days)	692.308	180	0.46875
Data processing before analysis (4 days)	923.077	240	0.625
Total	3923.08	1020	2.65625
TOTAL	157371	40916.5	106.553

### Sheet: Pv - 16 MS
96 samples
Laboratory Work - Reagents	Total cost (PEN)	Total cost (USD)	Cost/sample
phi29 DNA Polymerase, New England Biolabs (M0269L)	1596.67	415.135	4.32432
dNTP Set 100 mM Solutions 4 x 0.25 mL	160.24	41.6623	0.433982
Primers swga	18.63	4.8438	0.0504562
AccuStart™ II Taq DNA Polymerase (5000)	2459.9	639.573	6.66222
dNTP Set 100 mM Solutions 4 x 0.25 mL	427.306	111.099	1.15729
Primers MS	995.248	258.765	2.69546
Primers MS marcados	3850.2	1001.05	10.4276
Agarose, LE, Analytical Grade (500g)	306.187	79.6087	0.829257
Ladder 100 bp (50uL)	264	68.64	0.715
Hi-Di™ Formamide, 25 ml	57.3663	14.9152	0.155367
GeneScan™ 500 LIZ™ dye Size Standard	1116.82	290.373	3.02472
Total	11252.6	2925.67	30.4757
Personnel - Days work	Total cost (PEN)	Total cost (USD)	Cost/sample
Lab work (10 days)	2307.69	600	6.25
Sequencing (5 days)	1153.85	300	3.125
Data processing before analysis (15 days)	3461.54	900	9.375
Total	6923.08	1800	18.75
TOTAL	18175.6	4725.67	49.2257

### Sheet: Pf - 7 MS
96 samples
Laboratory Work - Reagents	Total cost (PEN)	Total cost (USD)	Cost/sample
Promega 2X PCR Master Mix - 100 rxns	2550	663	6.90625
Primers MS	435.421	113.21	1.17927
Primers MS marcados	1684.46	437.96	4.56209
Agarose, LE, Analytical Grade (500g)	133.957	34.8288	0.3628
Ladder 100 bp (50uL)	115.5	30.03	0.312812
Hi-Di™ Formamide, 25 ml	43.0247	11.1864	0.116525
GeneScan™ 500 LIZ™ dye Size Standard	837.615	217.78	2.26854
Total	5799.98	1507.99	15.7083
Personnel - Days work	Total cost (PEN)	Total cost (USD)	Cost/sample
Lab work (5 days)	1153.85	300	3.125
Sequencing (5 days)	1153.85	300	3.125
Data processing before analysis (8 days)	1846.15	480	5
Total	4153.85	1080	11.25
TOTAL	9953.83	2587.99	26.9583
